# 3D Visualization and Proteomic Analysis of Human Cardiac Transthyretin Amyloidosis Tissue Reveals Microangiopathy and Capillary Occlusion

**DOI:** 10.64898/2026.02.09.704431

**Authors:** Joseph P. Donnelly, Jan-Hannes Schäfer, Leonard Yoon, Lynee Massey, Carl Ash, Zi Gao, Karina Nugroho, Marcus Jäger, Zhengyuan Pang, Robert T. O’Neill, Mathew S. Maurer, Evan T. Powers, Gabriel C. Lander, Li Ye, Jeffery W. Kelly

## Abstract

**Background:** Transthyretin amyloidosis (ATTR) is a progressive, degenerative disease affecting the heart and other organ systems, as well as the peripheral, autonomic, and central nervous systems. Although pharmacological and genetic evidence establishes aggregation as a driver of ATTR pathology, the mechanism by which aggregation compromises post-mitotic tissue function is poorly understood. We utilized bottom-up proteomics on wild-type (WT) human cardiac (WT/WT genotype) and V122I human cardiac (V122I/WT genotype) tissue, combined with tissue clearing technology to create an optically transparent tissue architecture to visualize three-dimensional relationships, to better understand TTR cardiomyopathy (CM).

**Methods:** Flash-frozen 0.5 mm cardiac tissue slices from human subjects with end-stage WT-TTR CM, end-stage V122I CM, and slices from an age-matched human control were used for these experiments. Fibril extraction from diseased tissue followed published protocols. Strong denaturant-mediated proteome tissue extraction on samples from each subject facilitated bottom-up proteomics by using liquid chromatography (LC)-mass spectrometry (MS)/MS. Tissue clearing was performed on 0.5 mm cardiac slices utilizing a lauryl sulfate-based lipid removal strategy. Slices were stained using indirect immunofluorescence with antibodies to protein targets identified by proteomics. We used an antibody to non-native TTR and AmyTracker 480 (an oligothiophene dye that binds to amyloid fibrils) to image TTR deposits. ATTR fibrils were characterized structurally using cryogenic electron microscopy (cryo-EM) followed by helical reconstruction.

**Results:** Proteomic cardiac analysis afforded high spectral counts for transthyretin (TTR) and proteins typically associated with amyloid fibrils, e.g. serum amyloid P (APCS). Fibril and cardiac homogenate proteomics revealed high levels of angiogenic and hemostatic proteins, including those composing the complement and coagulation cascades. 3D imaging revealed loss of normal microvascular architecture in CM samples with regions of hyper- and hypovascularization. Microvascular obstruction by capillary thrombosis was also observed in CM. ATTR fibrils adopted the common spearhead fold and were decorated with collagen VI (COLVI), an extracellular matrix component.

**Conclusions:** We hypothesize that ATTR CM is a microangiopathy driven by capillary bed thrombo-inflammation and dysregulated angiogenic revascularization. Phenotypic convergence of WT ATTR CM and V122I ATTR CM was observed via proteomics, 3D imaging, and ex vivo fibril characterization by cryo-EM. We provide evidence of capillary thrombosis in ex vivo ATTR CM tissue. Vasodilation and increased capillary permeability expose components of the vascular basement membrane (VBM) to misfolded TTR. These components are known to promote TTR aggregation and stabilize amyloid fibrils in the extracellular space. Congestion of the VBM prevents appropriate revascularization, reducing cardiac exertional capacity over time, leading to heart failure. Our ATTR CM heart tissue proteomics data shows significant overlap with the proteomic profiles of human AD brain tissues, revealing key amyloid, coagulation, complement, and angiogenesis proteins being changed in amyloidoses.
