## Supplementary material for "3D Visualization and Proteomic Analysis of Human Cardiac Transthyretin Amyloidosis Tissue Reveals Microangiopathy and Capillary Occlusion": Table S5

### Sheet: peptide
Peptide	Prev AA	Next AA	Start- precursor protein	End- precursor protein	Start- mature protein	End- mature protein	Peptide Length	Charges	Probability	Spectral Count	Intensity	Match Type	Assigned Modifications	Observed Modifications	Protein	Protein ID	Entry Name	Gene	Protein Description
AGLVFVSEAGPTGTGESKCPLMVKV	L	L	12	36	-8	16	25	3	0.9897	1	312120	MS/MS	19C(57.0215)		sp|P02766|TTHY_HUMAN	P02766	TTHY_HUMAN	TTR	Transthyretin
GPTGTGESK	A	C	21	29	1	9	9	2	0.9375	1	0	MS/MS			sp|P02766|TTHY_HUMAN	P02766	TTHY_HUMAN	TTR	Transthyretin
GPTGTGESKCPLMVK	A	V	21	35	1	15	15	2,3	0.9994	2	12235846	MS/MS	10C(57.0215),13M(15.9949)		sp|P02766|TTHY_HUMAN	P02766	TTHY_HUMAN	TTR	Transthyretin
PTGTGESKCPLMVK	G	V	22	35	2	15	14	3	0.9997	1	0	MS/MS	12M(15.9949),9C(57.0215)		sp|P02766|TTHY_HUMAN	P02766	TTHY_HUMAN	TTR	Transthyretin
TGTGESKCPLMVK	P	V	23	35	3	15	13	2,3	1	4	116703376	MS/MS	11M(15.9949),8C(57.0215)		sp|P02766|TTHY_HUMAN	P02766	TTHY_HUMAN	TTR	Transthyretin
GTGESKCPLMVK	T	V	24	35	4	15	12	2,3	0.9997	3	20346552	MS/MS	10M(15.9949),7C(57.0215)		sp|P02766|TTHY_HUMAN	P02766	TTHY_HUMAN	TTR	Transthyretin
TGESKCPLMVK	G	V	25	35	5	15	11	2	0.9999	1	3.29116e+06	MS/MS	6C(57.0215),9M(15.9949)		sp|P02766|TTHY_HUMAN	P02766	TTHY_HUMAN	TTR	Transthyretin
GESKCPLMVK	T	V	26	35	6	15	10	2	1	1	4259719	MS/MS	5C(57.0215),8M(15.9949)		sp|P02766|TTHY_HUMAN	P02766	TTHY_HUMAN	TTR	Transthyretin
CPLMVKV	K	L	30	36	10	16	7	1,2	0.9998	2	55865588	MS/MS	1C(57.0215),4M(15.9949)		sp|P02766|TTHY_HUMAN	P02766	TTHY_HUMAN	TTR	Transthyretin
CPLMVKVLDAVR	K	G	30	41	10	21	12	3	0.9975	1	5096031	MS/MS	1C(57.0215),4M(15.9949)		sp|P02766|TTHY_HUMAN	P02766	TTHY_HUMAN	TTR	Transthyretin
LMVKVLDAVRGSPAINVAVHVFR	P	K	32	54	12	34	23	3	0.9878	1	0	MS/MS	2M(15.9949)		sp|P02766|TTHY_HUMAN	P02766	TTHY_HUMAN	TTR	Transthyretin
VKVLDAVR	M	G	34	41	14	21	8	2	0.9612	2	263148	MS/MS			sp|P02766|TTHY_HUMAN	P02766	TTHY_HUMAN	TTR	Transthyretin
VLDAVRGSPAINVAVHVFR	K	K	36	54	16	34	19	3,4	0.9999	2	65774832	MS/MS			sp|P02766|TTHY_HUMAN	P02766	TTHY_HUMAN	TTR	Transthyretin
VLDAVRGSPAINVAVHVFRK	K	A	36	55	16	35	20	3,4,5	1	8	200091616	MS/MS			sp|P02766|TTHY_HUMAN	P02766	TTHY_HUMAN	TTR	Transthyretin
LDAVRGSPAINVAVHVFR	V	K	37	54	17	34	18	3	0.9973	1	1.55693e+06	MS/MS			sp|P02766|TTHY_HUMAN	P02766	TTHY_HUMAN	TTR	Transthyretin
DAVRGSPAINV	L	A	38	48	18	28	11	2	0.9775	1	21424172	MS/MS			sp|P02766|TTHY_HUMAN	P02766	TTHY_HUMAN	TTR	Transthyretin
DAVRGSPAINVA	L	V	38	49	18	29	12	2	0.9998	1	962336	MS/MS			sp|P02766|TTHY_HUMAN	P02766	TTHY_HUMAN	TTR	Transthyretin
DAVRGSPAINVAVHV	L	F	38	52	18	32	15	2,3	0.9985	2	8700262	MS/MS			sp|P02766|TTHY_HUMAN	P02766	TTHY_HUMAN	TTR	Transthyretin
DAVRGSPAINVAVHVFR	L	K	38	54	18	34	17	3,4	1	3	25617138	MS/MS			sp|P02766|TTHY_HUMAN	P02766	TTHY_HUMAN	TTR	Transthyretin
DAVRGSPAINVAVHVFRK	L	A	38	55	18	35	18	3	0.9963	1	1702101	MS/MS			sp|P02766|TTHY_HUMAN	P02766	TTHY_HUMAN	TTR	Transthyretin
VRGSPAINV	A	A	40	48	20	28	9	2	0.9981	1	4.11575e+06	MS/MS			sp|P02766|TTHY_HUMAN	P02766	TTHY_HUMAN	TTR	Transthyretin
VRGSPAINVAVHVFR	A	K	40	54	20	34	15	3,4	1	2	3.1822e+06	MS/MS			sp|P02766|TTHY_HUMAN	P02766	TTHY_HUMAN	TTR	Transthyretin
GSPAINV	R	A	42	48	22	28	7	1	0.9997	1	243412576	MS/MS			sp|P02766|TTHY_HUMAN	P02766	TTHY_HUMAN	TTR	Transthyretin
GSPAINVA	R	V	42	49	22	29	8	1	0.9995	1	15675770	MS/MS			sp|P02766|TTHY_HUMAN	P02766	TTHY_HUMAN	TTR	Transthyretin
GSPAINVAV	R	H	42	50	22	30	9	1	0.9999	1	4.80597e+06	MS/MS			sp|P02766|TTHY_HUMAN	P02766	TTHY_HUMAN	TTR	Transthyretin
GSPAINVAVH	R	V	42	51	22	31	10	1,2	0.9999	2	83536656	MS/MS			sp|P02766|TTHY_HUMAN	P02766	TTHY_HUMAN	TTR	Transthyretin
GSPAINVAVHV	R	F	42	52	22	32	11	1,2	0.9994	4	147253584	MS/MS			sp|P02766|TTHY_HUMAN	P02766	TTHY_HUMAN	TTR	Transthyretin
GSPAINVAVHVF	R	R	42	53	22	33	12	1,2	0.998	2	192238800	MS/MS			sp|P02766|TTHY_HUMAN	P02766	TTHY_HUMAN	TTR	Transthyretin
GSPAINVAVHVFR	R	K	42	54	22	34	13	2,3	1	21	5920140800	MS/MS			sp|P02766|TTHY_HUMAN	P02766	TTHY_HUMAN	TTR	Transthyretin
GSPAINVAVHVFRK	R	A	42	55	22	35	14	2,3	1	20	5850491400	MS/MS			sp|P02766|TTHY_HUMAN	P02766	TTHY_HUMAN	TTR	Transthyretin
SPAINVAVHVFR	G	K	43	54	23	34	12	2,3	1	3	32480638	MS/MS			sp|P02766|TTHY_HUMAN	P02766	TTHY_HUMAN	TTR	Transthyretin
SPAINVAVHVFRK	G	A	43	55	23	35	13	2,3	0.9992	3	1.84886e+06	MS/MS			sp|P02766|TTHY_HUMAN	P02766	TTHY_HUMAN	TTR	Transthyretin
SPAINVAVHVFRKAADDTWEPFASGK	G	T	43	68	23	48	26	4	0.984	1	0	MS/MS			sp|P02766|TTHY_HUMAN	P02766	TTHY_HUMAN	TTR	Transthyretin
PAINVAVH	S	V	44	51	24	31	8	1,2	0.9751	2	14000572	MS/MS			sp|P02766|TTHY_HUMAN	P02766	TTHY_HUMAN	TTR	Transthyretin
PAINVAVHV	S	F	44	52	24	32	9	1,2	0.9999	2	11826596	MS/MS			sp|P02766|TTHY_HUMAN	P02766	TTHY_HUMAN	TTR	Transthyretin
PAINVAVHVF	S	R	44	53	24	33	10	2	0.9994	1	6424609	MS/MS			sp|P02766|TTHY_HUMAN	P02766	TTHY_HUMAN	TTR	Transthyretin
PAINVAVHVFR	S	K	44	54	24	34	11	2,3	0.9999	10	1836488580	MS/MS			sp|P02766|TTHY_HUMAN	P02766	TTHY_HUMAN	TTR	Transthyretin
PAINVAVHVFRK	S	A	44	55	24	35	12	2,3	1	7	730754180	MS/MS			sp|P02766|TTHY_HUMAN	P02766	TTHY_HUMAN	TTR	Transthyretin
AINVAVH	P	V	45	51	25	31	7	1	1	1	1.05163e+06	MS/MS			sp|P02766|TTHY_HUMAN	P02766	TTHY_HUMAN	TTR	Transthyretin
AINVAVHV	P	F	45	52	25	32	8	1	0.9988	1	757527	MS/MS			sp|P02766|TTHY_HUMAN	P02766	TTHY_HUMAN	TTR	Transthyretin
AINVAVHVF	P	R	45	53	25	33	9	1	1	1	307287	MS/MS			sp|P02766|TTHY_HUMAN	P02766	TTHY_HUMAN	TTR	Transthyretin
AINVAVHVFR	P	K	45	54	25	34	10	2,3	0.9997	3	114591728	MS/MS			sp|P02766|TTHY_HUMAN	P02766	TTHY_HUMAN	TTR	Transthyretin
AINVAVHVFRK	P	A	45	55	25	35	11	2	0.9999	3	71084160	MS/MS			sp|P02766|TTHY_HUMAN	P02766	TTHY_HUMAN	TTR	Transthyretin
INVAVHV	A	F	46	52	26	32	7	1,2	1	2	36478372	MS/MS			sp|P02766|TTHY_HUMAN	P02766	TTHY_HUMAN	TTR	Transthyretin
INVAVHVF	A	R	46	53	26	33	8	1	0.9213	1	733734	MS/MS			sp|P02766|TTHY_HUMAN	P02766	TTHY_HUMAN	TTR	Transthyretin
INVAVHVFR	A	K	46	54	26	34	9	1,2,3	1	4	81130480	MS/MS			sp|P02766|TTHY_HUMAN	P02766	TTHY_HUMAN	TTR	Transthyretin
INVAVHVFRK	A	A	46	55	26	35	10	2,3	0.9999	3	42722344	MS/MS			sp|P02766|TTHY_HUMAN	P02766	TTHY_HUMAN	TTR	Transthyretin
NVAVHVF	I	R	47	53	27	33	7	1	0.9993	1	888585	MS/MS			sp|P02766|TTHY_HUMAN	P02766	TTHY_HUMAN	TTR	Transthyretin
NVAVHVFR	I	K	47	54	27	34	8	1,2	0.9992	3	43958240	MS/MS			sp|P02766|TTHY_HUMAN	P02766	TTHY_HUMAN	TTR	Transthyretin
NVAVHVFRK	I	A	47	55	27	35	9	2	0.9999	5	24196216	MS/MS			sp|P02766|TTHY_HUMAN	P02766	TTHY_HUMAN	TTR	Transthyretin
VAVHVFR	N	K	48	54	28	34	7	1,2	0.9999	2	5681496	MS/MS			sp|P02766|TTHY_HUMAN	P02766	TTHY_HUMAN	TTR	Transthyretin
AVHVFRK	V	A	49	55	29	35	7	2	0.993	3	810612	MS/MS			sp|P02766|TTHY_HUMAN	P02766	TTHY_HUMAN	TTR	Transthyretin
RKAADDTWEP	F	F	54	63	34	43	10	2	0.9949	1	28574664	MS/MS			sp|P02766|TTHY_HUMAN	P02766	TTHY_HUMAN	TTR	Transthyretin
RKAADDTWEPF	F	A	54	64	34	44	11	2,3	0.9983	2	4131665	MS/MS			sp|P02766|TTHY_HUMAN	P02766	TTHY_HUMAN	TTR	Transthyretin
KAADDTWEP	R	F	55	63	35	43	9	1,2	1	6	1174267520	MS/MS			sp|P02766|TTHY_HUMAN	P02766	TTHY_HUMAN	TTR	Transthyretin
KAADDTWEPF	R	A	55	64	35	44	10	1,2	1	3	105872328	MS/MS			sp|P02766|TTHY_HUMAN	P02766	TTHY_HUMAN	TTR	Transthyretin
KAADDTWEPFA	R	S	55	65	35	45	11	2	0.9823	1	2.09846e+06	MS/MS			sp|P02766|TTHY_HUMAN	P02766	TTHY_HUMAN	TTR	Transthyretin
KAADDTWEPFASGK	R	T	55	68	35	48	14	1,2,3	1	7	194178304	MS/MS			sp|P02766|TTHY_HUMAN	P02766	TTHY_HUMAN	TTR	Transthyretin
AADDTWEP	K	F	56	63	36	43	8	1,2	0.9985	4	895520830	MS/MS			sp|P02766|TTHY_HUMAN	P02766	TTHY_HUMAN	TTR	Transthyretin
AADDTWEPF	K	A	56	64	36	44	9	1	0.8984	1	93791232	MS/MS			sp|P02766|TTHY_HUMAN	P02766	TTHY_HUMAN	TTR	Transthyretin
AADDTWEPFASGK	K	T	56	68	36	48	13	1,2	1	5	1178814850	MS/MS			sp|P02766|TTHY_HUMAN	P02766	TTHY_HUMAN	TTR	Transthyretin
ADDTWEP	A	F	57	63	37	43	7	1	0.9988	1	0	MS/MS			sp|P02766|TTHY_HUMAN	P02766	TTHY_HUMAN	TTR	Transthyretin
DDTWEPFASGK	A	T	58	68	38	48	11	1,2	1	2	1.14375e+06	MS/MS			sp|P02766|TTHY_HUMAN	P02766	TTHY_HUMAN	TTR	Transthyretin
TWEPFASGK	D	T	60	68	40	48	9	1,2	0.9894	2	480998	MS/MS			sp|P02766|TTHY_HUMAN	P02766	TTHY_HUMAN	TTR	Transthyretin
EPFASGK	W	T	62	68	42	48	7	2	0.9998	3	4.61708e+06	MS/MS			sp|P02766|TTHY_HUMAN	P02766	TTHY_HUMAN	TTR	Transthyretin
SGKTSESGELHGLTTEEEFVEGIYK	A	V	66	90	46	70	25	4	0.9977	1	5.15964e+06	MS/MS			sp|P02766|TTHY_HUMAN	P02766	TTHY_HUMAN	TTR	Transthyretin
GKTSESGELHGLTTEEEF	S	V	67	84	47	64	18	3	0.9343	1	15911950	MS/MS			sp|P02766|TTHY_HUMAN	P02766	TTHY_HUMAN	TTR	Transthyretin
GKTSESGELHGLTTEEEFVEGIYK	S	V	67	90	47	70	24	3	0.9666	1	0	MS/MS			sp|P02766|TTHY_HUMAN	P02766	TTHY_HUMAN	TTR	Transthyretin
GKTSESGELHGLTTEEEFVEGIYKVEIDTK	S	S	67	96	47	76	30	4	1	1	43988484	MS/MS			sp|P02766|TTHY_HUMAN	P02766	TTHY_HUMAN	TTR	Transthyretin
KTSESGELHGLTTEEEF	G	V	68	84	48	64	17	3	0.9965	1	6.63097e+06	MS/MS			sp|P02766|TTHY_HUMAN	P02766	TTHY_HUMAN	TTR	Transthyretin
KTSESGELHGLTTEEEFVEGIYK	G	V	68	90	48	70	23	3,4	0.9993	2	26500734	MS/MS			sp|P02766|TTHY_HUMAN	P02766	TTHY_HUMAN	TTR	Transthyretin
KTSESGELHGLTTEEEFVEGIYKVEIDTK	G	S	68	96	48	76	29	4	1	1	29474354	MS/MS			sp|P02766|TTHY_HUMAN	P02766	TTHY_HUMAN	TTR	Transthyretin
TSESGELHG	K	L	69	77	49	57	9	2	0.9992	1	8630722	MS/MS			sp|P02766|TTHY_HUMAN	P02766	TTHY_HUMAN	TTR	Transthyretin
TSESGELHGL	K	T	69	78	49	58	10	1,2	1	2	24349350	MS/MS			sp|P02766|TTHY_HUMAN	P02766	TTHY_HUMAN	TTR	Transthyretin
TSESGELHGLTTE	K	E	69	81	49	61	13	2	0.9933	1	2.86945e+06	MS/MS			sp|P02766|TTHY_HUMAN	P02766	TTHY_HUMAN	TTR	Transthyretin
TSESGELHGLTTEEE	K	F	69	83	49	63	15	2	0.8906	1	2895735	MS/MS			sp|P02766|TTHY_HUMAN	P02766	TTHY_HUMAN	TTR	Transthyretin
TSESGELHGLTTEEEF	K	V	69	84	49	64	16	2	1	2	160583168	MS/MS			sp|P02766|TTHY_HUMAN	P02766	TTHY_HUMAN	TTR	Transthyretin
TSESGELHGLTTEEEFVEGIYK	K	V	69	90	49	70	22	2,3	1	4	1100667260	MS/MS			sp|P02766|TTHY_HUMAN	P02766	TTHY_HUMAN	TTR	Transthyretin
TSESGELHGLTTEEEFVEGIYKVE	K	I	69	92	49	72	24	3	0.9997	1	2194628	MS/MS			sp|P02766|TTHY_HUMAN	P02766	TTHY_HUMAN	TTR	Transthyretin
TSESGELHGLTTEEEFVEGIYKVEIDTK	K	S	69	96	49	76	28	2,3,4	1	9	2928445700	MS/MS			sp|P02766|TTHY_HUMAN	P02766	TTHY_HUMAN	TTR	Transthyretin
SESGELHGLTTEEEFVEGIYK	T	V	70	90	50	70	21	2,3	0.9977	2	29805192	MS/MS			sp|P02766|TTHY_HUMAN	P02766	TTHY_HUMAN	TTR	Transthyretin
SESGELHGLTTEEEFVEGIYKVEIDTK	T	S	70	96	50	76	27	3,4	0.9998	3	96466216	MS/MS			sp|P02766|TTHY_HUMAN	P02766	TTHY_HUMAN	TTR	Transthyretin
ESGELHGL	S	T	71	78	51	58	8	2	0.992	1	657807	MS/MS			sp|P02766|TTHY_HUMAN	P02766	TTHY_HUMAN	TTR	Transthyretin
ESGELHGLTTEEEFVEGIYK	S	V	71	90	51	70	20	2,3	0.9974	2	6559909	MS/MS			sp|P02766|TTHY_HUMAN	P02766	TTHY_HUMAN	TTR	Transthyretin
ESGELHGLTTEEEFVEGIYKVEIDTK	S	S	71	96	51	76	26	3,4	1	3	24813668	MS/MS			sp|P02766|TTHY_HUMAN	P02766	TTHY_HUMAN	TTR	Transthyretin
SGELHGLTTEEEF	E	V	72	84	52	64	13	2	0.8768	1	559145	MS/MS			sp|P02766|TTHY_HUMAN	P02766	TTHY_HUMAN	TTR	Transthyretin
SGELHGLTTEEEFVEGIYK	E	V	72	90	52	70	19	3	0.9971	1	43556848	MS/MS			sp|P02766|TTHY_HUMAN	P02766	TTHY_HUMAN	TTR	Transthyretin
SGELHGLTTEEEFVEGIYKVEIDTK	E	S	72	96	52	76	25	3,4	1	4	129718352	MS/MS			sp|P02766|TTHY_HUMAN	P02766	TTHY_HUMAN	TTR	Transthyretin
GELHGLTTEEEF	S	V	73	84	53	64	12	2	0.9979	1	1.37678e+06	MS/MS			sp|P02766|TTHY_HUMAN	P02766	TTHY_HUMAN	TTR	Transthyretin
GELHGLTTEEEFVEGIYK	S	V	73	90	53	70	18	2,3	0.9955	2	9947946	MS/MS			sp|P02766|TTHY_HUMAN	P02766	TTHY_HUMAN	TTR	Transthyretin
GELHGLTTEEEFVEGIYKVEIDTK	S	S	73	96	53	76	24	3,4	0.9987	2	28033204	MS/MS			sp|P02766|TTHY_HUMAN	P02766	TTHY_HUMAN	TTR	Transthyretin
ELHGLTTEEEFVEGIYK	G	V	74	90	54	70	17	3	0.9975	1	4955558	MS/MS			sp|P02766|TTHY_HUMAN	P02766	TTHY_HUMAN	TTR	Transthyretin
ELHGLTTEEEFVEGIYKVEIDTK	G	S	74	96	54	76	23	3,4	1	4	26896584	MS/MS			sp|P02766|TTHY_HUMAN	P02766	TTHY_HUMAN	TTR	Transthyretin
LHGLTTEEEF	E	V	75	84	55	64	10	1,2	1	2	32564762	MS/MS			sp|P02766|TTHY_HUMAN	P02766	TTHY_HUMAN	TTR	Transthyretin
LHGLTTEEEFVEGIYK	E	V	75	90	55	70	16	2	0.9962	1	4.41876e+06	MS/MS			sp|P02766|TTHY_HUMAN	P02766	TTHY_HUMAN	TTR	Transthyretin
LHGLTTEEEFVEGIYKVEIDTK	E	S	75	96	55	76	22	3,4	0.9997	2	71246168	MS/MS			sp|P02766|TTHY_HUMAN	P02766	TTHY_HUMAN	TTR	Transthyretin
HGLTTEEEFVEGIYKVEIDTK	L	S	76	96	56	76	21	3	0.9984	1	3.03754e+06	MS/MS			sp|P02766|TTHY_HUMAN	P02766	TTHY_HUMAN	TTR	Transthyretin
GLTTEEEFVEGIYK	H	V	77	90	57	70	14	2	0.9938	1	6.24089e+06	MS/MS			sp|P02766|TTHY_HUMAN	P02766	TTHY_HUMAN	TTR	Transthyretin
GLTTEEEFVEGIYKVEIDTK	H	S	77	96	57	76	20	3	1	1	19910566	MS/MS			sp|P02766|TTHY_HUMAN	P02766	TTHY_HUMAN	TTR	Transthyretin
LTTEEEF	G	V	78	84	58	64	7	1	0.9999	1	59625592	MS/MS			sp|P02766|TTHY_HUMAN	P02766	TTHY_HUMAN	TTR	Transthyretin
LTTEEEFVEGIYK	G	V	78	90	58	70	13	1,2	0.9975	3	289580448	MS/MS			sp|P02766|TTHY_HUMAN	P02766	TTHY_HUMAN	TTR	Transthyretin
LTTEEEFVEGIYKVEIDTK	G	S	78	96	58	76	19	2,3	0.9995	4	1373425410	MS/MS			sp|P02766|TTHY_HUMAN	P02766	TTHY_HUMAN	TTR	Transthyretin
TTEEEFVEGIYK	L	V	79	90	59	70	12	2	0.9997	1	20882196	MS/MS			sp|P02766|TTHY_HUMAN	P02766	TTHY_HUMAN	TTR	Transthyretin
TTEEEFVEGIYKVEIDTK	L	S	79	96	59	76	18	2,3	1	4	81203720	MS/MS			sp|P02766|TTHY_HUMAN	P02766	TTHY_HUMAN	TTR	Transthyretin
TEEEFVEGIYK	T	V	80	90	60	70	11	2	0.9994	1	4317247	MS/MS			sp|P02766|TTHY_HUMAN	P02766	TTHY_HUMAN	TTR	Transthyretin
TEEEFVEGIYKVEIDTK	T	S	80	96	60	76	17	3	1	1	11720216	MS/MS			sp|P02766|TTHY_HUMAN	P02766	TTHY_HUMAN	TTR	Transthyretin
EEEFVEGIYKVEIDTK	T	S	81	96	61	76	16	2,3	0.9999	4	12999352	MS/MS			sp|P02766|TTHY_HUMAN	P02766	TTHY_HUMAN	TTR	Transthyretin
EEFVEGIYKVEIDTK	E	S	82	96	62	76	15	3	0.9997	1	1.9455e+06	MS/MS			sp|P02766|TTHY_HUMAN	P02766	TTHY_HUMAN	TTR	Transthyretin
EFVEGIYKVEIDTK	E	S	83	96	63	76	14	2	1	2	0	MS/MS			sp|P02766|TTHY_HUMAN	P02766	TTHY_HUMAN	TTR	Transthyretin
FVEGIYK	E	V	84	90	64	70	7	1	0.9974	1	1.85371e+06	MS/MS			sp|P02766|TTHY_HUMAN	P02766	TTHY_HUMAN	TTR	Transthyretin
FVEGIYKVE	E	I	84	92	64	72	9	2	0.9984	1	1.25009e+06	MS/MS			sp|P02766|TTHY_HUMAN	P02766	TTHY_HUMAN	TTR	Transthyretin
FVEGIYKVEIDTK	E	S	84	96	64	76	13	2,3	1	3	78219928	MS/MS			sp|P02766|TTHY_HUMAN	P02766	TTHY_HUMAN	TTR	Transthyretin
VEGIYKVE	F	I	85	92	65	72	8	1,2	0.954	2	27790972	MS/MS			sp|P02766|TTHY_HUMAN	P02766	TTHY_HUMAN	TTR	Transthyretin
VEGIYKVEIDTK	F	S	85	96	65	76	12	2,3	1	3	210456000	MS/MS			sp|P02766|TTHY_HUMAN	P02766	TTHY_HUMAN	TTR	Transthyretin
EGIYKVE	V	I	86	92	66	72	7	1	0.9984	1	0	MS/MS			sp|P02766|TTHY_HUMAN	P02766	TTHY_HUMAN	TTR	Transthyretin
EGIYKVEIDTK	V	S	86	96	66	76	11	2	1	2	7129681	MS/MS			sp|P02766|TTHY_HUMAN	P02766	TTHY_HUMAN	TTR	Transthyretin
EGIYKVEIDTKSYWKALGISPFHEHAE	V	V	86	112	66	92	27	3	0.8368	1	0	MS/MS			sp|P02766|TTHY_HUMAN	P02766	TTHY_HUMAN	TTR	Transthyretin
GIYKVEIDTK	E	S	87	96	67	76	10	2,3	1	2	8425081	MS/MS			sp|P02766|TTHY_HUMAN	P02766	TTHY_HUMAN	TTR	Transthyretin
IYKVEIDTK	G	S	88	96	68	76	9	2	0.9928	1	14315737	MS/MS			sp|P02766|TTHY_HUMAN	P02766	TTHY_HUMAN	TTR	Transthyretin
YKVEIDTK	I	S	89	96	69	76	8	2	0.9999	1	9073381	MS/MS			sp|P02766|TTHY_HUMAN	P02766	TTHY_HUMAN	TTR	Transthyretin
KVEIDTK	Y	S	90	96	70	76	7	2	1	2	13252382	MS/MS			sp|P02766|TTHY_HUMAN	P02766	TTHY_HUMAN	TTR	Transthyretin
KVEIDTKS	Y	Y	90	97	70	77	8	2	0.9937	1	1.06458e+06	MS/MS			sp|P02766|TTHY_HUMAN	P02766	TTHY_HUMAN	TTR	Transthyretin
VEIDTKS	K	Y	91	97	71	77	7	2	0.9975	1	4318205	MS/MS			sp|P02766|TTHY_HUMAN	P02766	TTHY_HUMAN	TTR	Transthyretin
VEIDTKSYWK	K	A	91	100	71	80	10	3	0.9988	1	894524	MS/MS			sp|P02766|TTHY_HUMAN	P02766	TTHY_HUMAN	TTR	Transthyretin
ALGISPF	K	H	101	107	81	87	7	1	0.997	2	649015170	MS/MS			sp|P02766|TTHY_HUMAN	P02766	TTHY_HUMAN	TTR	Transthyretin
ALGISPFHE	K	H	101	109	81	89	9	2	0.997	2	986824	MS/MS			sp|P02766|TTHY_HUMAN	P02766	TTHY_HUMAN	TTR	Transthyretin
ALGISPFHEH	K	A	101	110	81	90	10	3	0.9942	1	1.14173e+06	MS/MS			sp|P02766|TTHY_HUMAN	P02766	TTHY_HUMAN	TTR	Transthyretin
ALGISPFHEHAE	K	V	101	112	81	92	12	3	0.9975	1	2238479	MS/MS			sp|P02766|TTHY_HUMAN	P02766	TTHY_HUMAN	TTR	Transthyretin
ALGISPFHEHAEV	K	V	101	113	81	93	13	2,3	0.9991	2	8016382	MS/MS			sp|P02766|TTHY_HUMAN	P02766	TTHY_HUMAN	TTR	Transthyretin
ALGISPFHEHAEVV	K	F	101	114	81	94	14	2,3	0.9999	2	37099776	MS/MS			sp|P02766|TTHY_HUMAN	P02766	TTHY_HUMAN	TTR	Transthyretin
ALGISPFHEHAEVVF	K	T	101	115	81	95	15	2,3	0.9985	2	101238888	MS/MS			sp|P02766|TTHY_HUMAN	P02766	TTHY_HUMAN	TTR	Transthyretin
ALGISPFHEHAEVVFTA	K	N	101	117	81	97	17	3	0.996	1	2759283	MS/MS			sp|P02766|TTHY_HUMAN	P02766	TTHY_HUMAN	TTR	Transthyretin
ALGISPFHEHAEVVFTANDSGPR	K	R	101	123	81	103	23	2,3,4	1	29	6164140000	MS/MS			sp|P02766|TTHY_HUMAN	P02766	TTHY_HUMAN	TTR	Transthyretin
ALGISPFHEHAEVVFTANDSGPRR	K	Y	101	124	81	104	24	3,4,5	1	21	6100830200	MS/MS			sp|P02766|TTHY_HUMAN	P02766	TTHY_HUMAN	TTR	Transthyretin
LGISPFHEHAEVVFTANDSGPR	A	R	102	123	82	103	22	3	0.9919	2	0	MS/MS			sp|P02766|TTHY_HUMAN	P02766	TTHY_HUMAN	TTR	Transthyretin
LGISPFHEHAEVVFTANDSGPRR	A	Y	102	124	82	104	23	4,5	1	4	5.88151e+06	MS/MS			sp|P02766|TTHY_HUMAN	P02766	TTHY_HUMAN	TTR	Transthyretin
GISPFHEHAEVV	L	F	103	114	83	94	12	2	0.9995	1	3339936	MS/MS			sp|P02766|TTHY_HUMAN	P02766	TTHY_HUMAN	TTR	Transthyretin
GISPFHEHAEVVF	L	T	103	115	83	95	13	2	0.9963	1	4.78126e+06	MS/MS			sp|P02766|TTHY_HUMAN	P02766	TTHY_HUMAN	TTR	Transthyretin
GISPFHEHAEVVFTANDSGPR	L	R	103	123	83	103	21	3,4	1	4	58334952	MS/MS			sp|P02766|TTHY_HUMAN	P02766	TTHY_HUMAN	TTR	Transthyretin
GISPFHEHAEVVFTANDSGPRR	L	Y	103	124	83	104	22	3,4	1	5	359970368	MS/MS			sp|P02766|TTHY_HUMAN	P02766	TTHY_HUMAN	TTR	Transthyretin
GISPFHEHAEVVFTANDSGPRRY	L	T	103	125	83	105	23	4	0.8427	1	0	MS/MS			sp|P02766|TTHY_HUMAN	P02766	TTHY_HUMAN	TTR	Transthyretin
ISPFHEHAEVVFTANDSGPR	G	R	104	123	84	103	20	4	0.9999	1	2.98331e+06	MS/MS			sp|P02766|TTHY_HUMAN	P02766	TTHY_HUMAN	TTR	Transthyretin
ISPFHEHAEVVFTANDSGPRR	G	Y	104	124	84	104	21	3,4	0.9998	3	0	MS/MS			sp|P02766|TTHY_HUMAN	P02766	TTHY_HUMAN	TTR	Transthyretin
SPFHEHAEVVFTANDSGPR	I	R	105	123	85	103	19	3	0.9986	1	9887578	MS/MS			sp|P02766|TTHY_HUMAN	P02766	TTHY_HUMAN	TTR	Transthyretin
SPFHEHAEVVFTANDSGPRR	I	Y	105	124	85	104	20	3,4	1	6	43656444	MS/MS			sp|P02766|TTHY_HUMAN	P02766	TTHY_HUMAN	TTR	Transthyretin
PFHEHAEVVFTANDSGPR	S	R	106	123	86	103	18	3	0.999	1	950678	MS/MS			sp|P02766|TTHY_HUMAN	P02766	TTHY_HUMAN	TTR	Transthyretin
PFHEHAEVVFTANDSGPRR	S	Y	106	124	86	104	19	3	0.9998	2	15049801	MS/MS			sp|P02766|TTHY_HUMAN	P02766	TTHY_HUMAN	TTR	Transthyretin
PFHEHAEVVFTANDSGPRRYT	S	I	106	126	86	106	21	4	0.8712	1	0	MS/MS			sp|P02766|TTHY_HUMAN	P02766	TTHY_HUMAN	TTR	Transthyretin
FHEHAEVV	P	F	107	114	87	94	8	2,3	0.9993	2	20296702	MS/MS			sp|P02766|TTHY_HUMAN	P02766	TTHY_HUMAN	TTR	Transthyretin
FHEHAEVVF	P	T	107	115	87	95	9	2	0.9892	1	1.49078e+06	MS/MS			sp|P02766|TTHY_HUMAN	P02766	TTHY_HUMAN	TTR	Transthyretin
FHEHAEVVFTANDSGPRR	P	Y	107	124	87	104	18	3	1	1	525610	MS/MS			sp|P02766|TTHY_HUMAN	P02766	TTHY_HUMAN	TTR	Transthyretin
HEHAEVV	F	F	108	114	88	94	7	2	0.9928	1	204654656	MS/MS			sp|P02766|TTHY_HUMAN	P02766	TTHY_HUMAN	TTR	Transthyretin
HEHAEVVF	F	T	108	115	88	95	8	1,2	0.9761	3	336825856	MS/MS			sp|P02766|TTHY_HUMAN	P02766	TTHY_HUMAN	TTR	Transthyretin
HEHAEVVFT	F	A	108	116	88	96	9	2	0.9999	1	47472496	MS/MS			sp|P02766|TTHY_HUMAN	P02766	TTHY_HUMAN	TTR	Transthyretin
HEHAEVVFTANDSGPR	F	R	108	123	88	103	16	3,4	0.9991	2	48498536	MS/MS			sp|P02766|TTHY_HUMAN	P02766	TTHY_HUMAN	TTR	Transthyretin
HEHAEVVFTANDSGPRR	F	Y	108	124	88	104	17	4	0.9999	1	61189640	MS/MS			sp|P02766|TTHY_HUMAN	P02766	TTHY_HUMAN	TTR	Transthyretin
EHAEVVFTANDSGPR	H	R	109	123	89	103	15	2,3	1	2	1.04605e+06	MS/MS			sp|P02766|TTHY_HUMAN	P02766	TTHY_HUMAN	TTR	Transthyretin
AEVVFTANDSGPR	H	R	111	123	91	103	13	2	0.9939	2	5674809	MS/MS			sp|P02766|TTHY_HUMAN	P02766	TTHY_HUMAN	TTR	Transthyretin
AEVVFTANDSGPRR	H	Y	111	124	91	104	14	3	0.9993	1	4.14353e+06	MS/MS			sp|P02766|TTHY_HUMAN	P02766	TTHY_HUMAN	TTR	Transthyretin
EVVFTANDSGPR	A	R	112	123	92	103	12	2	0.9799	1	805457	MS/MS			sp|P02766|TTHY_HUMAN	P02766	TTHY_HUMAN	TTR	Transthyretin
VVFTANDSGPR	E	R	113	123	93	103	11	2	0.996	1	11426656	MS/MS			sp|P02766|TTHY_HUMAN	P02766	TTHY_HUMAN	TTR	Transthyretin
VFTANDSGPRR	V	Y	114	124	94	104	11	2	0.9998	1	0	MS/MS			sp|P02766|TTHY_HUMAN	P02766	TTHY_HUMAN	TTR	Transthyretin
FTANDSGPR	V	R	115	123	95	103	9	2	0.9498	1	3.96391e+06	MS/MS			sp|P02766|TTHY_HUMAN	P02766	TTHY_HUMAN	TTR	Transthyretin
FTANDSGPRR	V	Y	115	124	95	104	10	2	1	1	0	MS/MS			sp|P02766|TTHY_HUMAN	P02766	TTHY_HUMAN	TTR	Transthyretin
TANDSGPR	F	R	116	123	96	103	8	1,2	0.9999	2	1.05666e+06	MS/MS			sp|P02766|TTHY_HUMAN	P02766	TTHY_HUMAN	TTR	Transthyretin
TANDSGPRR	F	Y	116	124	96	104	9	2,3	0.9999	2	456764	MS/MS			sp|P02766|TTHY_HUMAN	P02766	TTHY_HUMAN	TTR	Transthyretin
ANDSGPR	T	R	117	123	97	103	7	1	0.9819	1	12196280	MS/MS			sp|P02766|TTHY_HUMAN	P02766	TTHY_HUMAN	TTR	Transthyretin
SGPRRYTIAALLSPYSYSTTAVVTNPKE	D	-	120	147	100	127	28	4	0.9997	1	3680000	MS/MS			sp|P02766|TTHY_HUMAN	P02766	TTHY_HUMAN	TTR	Transthyretin
RYTIAALLSPY	R	S	124	134	104	114	11	2	0.9991	3	571024130	MS/MS			sp|P02766|TTHY_HUMAN	P02766	TTHY_HUMAN	TTR	Transthyretin
RYTIAALLSPYS	R	Y	124	135	104	115	12	2	0.9933	1	17534854	MS/MS			sp|P02766|TTHY_HUMAN	P02766	TTHY_HUMAN	TTR	Transthyretin
RYTIAALLSPYSY	R	S	124	136	104	116	13	2	0.9997	1	93263808	MS/MS			sp|P02766|TTHY_HUMAN	P02766	TTHY_HUMAN	TTR	Transthyretin
RYTIAALLSPYSYST	R	T	124	138	104	118	15	2	0.954	1	5061772	MS/MS			sp|P02766|TTHY_HUMAN	P02766	TTHY_HUMAN	TTR	Transthyretin
RYTIAALLSPYSYSTT	R	A	124	139	104	119	16	2	0.9982	1	3.40158e+06	MS/MS			sp|P02766|TTHY_HUMAN	P02766	TTHY_HUMAN	TTR	Transthyretin
RYTIAALLSPYSYSTTA	R	V	124	140	104	120	17	2	0.9986	1	5.09338e+06	MS/MS			sp|P02766|TTHY_HUMAN	P02766	TTHY_HUMAN	TTR	Transthyretin
RYTIAALLSPYSYSTTAVVT	R	N	124	143	104	123	20	2	0.9998	1	7113607	MS/MS			sp|P02766|TTHY_HUMAN	P02766	TTHY_HUMAN	TTR	Transthyretin
RYTIAALLSPYSYSTTAVVTN	R	P	124	144	104	124	21	2,3	0.9958	6	223688768	MS/MS			sp|P02766|TTHY_HUMAN	P02766	TTHY_HUMAN	TTR	Transthyretin
RYTIAALLSPYSYSTTAVVTNPK	R	E	124	146	104	126	23	2,3	1	2	235859920	MS/MS			sp|P02766|TTHY_HUMAN	P02766	TTHY_HUMAN	TTR	Transthyretin
RYTIAALLSPYSYSTTAVVTNPKE	R	-	124	147	104	127	24	2,3	1	5	3227963140	MS/MS			sp|P02766|TTHY_HUMAN	P02766	TTHY_HUMAN	TTR	Transthyretin
YTIAALLSPY	R	S	125	134	105	114	10	1,2	0.9994	2	86788080	MS/MS			sp|P02766|TTHY_HUMAN	P02766	TTHY_HUMAN	TTR	Transthyretin
YTIAALLSPYSY	R	S	125	136	105	116	12	1,2	0.9981	2	14082356	MS/MS			sp|P02766|TTHY_HUMAN	P02766	TTHY_HUMAN	TTR	Transthyretin
YTIAALLSPYSYSTTA	R	V	125	140	105	120	16	2	0.9782	1	4.95479e+06	MS/MS			sp|P02766|TTHY_HUMAN	P02766	TTHY_HUMAN	TTR	Transthyretin
YTIAALLSPYSYSTTAVVTN	R	P	125	144	105	124	20	2	0.9722	1	206511872	MS/MS			sp|P02766|TTHY_HUMAN	P02766	TTHY_HUMAN	TTR	Transthyretin
YTIAALLSPYSYSTTAVVTNPK	R	E	125	146	105	126	22	2,3	0.9998	2	229117568	MS/MS			sp|P02766|TTHY_HUMAN	P02766	TTHY_HUMAN	TTR	Transthyretin
YTIAALLSPYSYSTTAVVTNPKE	R	-	125	147	105	127	23	2,3	0.9996	8	4503761900	MS/MS			sp|P02766|TTHY_HUMAN	P02766	TTHY_HUMAN	TTR	Transthyretin
IAALLSPY	T	S	127	134	107	114	8	1	0.8764	1	766163	MS/MS			sp|P02766|TTHY_HUMAN	P02766	TTHY_HUMAN	TTR	Transthyretin
IAALLSPYSYSTTAVVTNPK	T	E	127	146	107	126	20	2	0.9737	1	1.1854e+06	MS/MS			sp|P02766|TTHY_HUMAN	P02766	TTHY_HUMAN	TTR	Transthyretin
IAALLSPYSYSTTAVVTNPKE	T	-	127	147	107	127	21	2,3	1	2	10238898	MS/MS			sp|P02766|TTHY_HUMAN	P02766	TTHY_HUMAN	TTR	Transthyretin
AALLSPYSYSTTAVVTNPK	I	E	128	146	108	126	19	4	0.9995	1	0	MS/MS			sp|P02766|TTHY_HUMAN	P02766	TTHY_HUMAN	TTR	Transthyretin
ALLSPYSYSTTAVVTNPKE	A	-	129	147	109	127	19	2	0.9994	1	1.47672e+06	MS/MS			sp|P02766|TTHY_HUMAN	P02766	TTHY_HUMAN	TTR	Transthyretin
LLSPYSYSTTAVVTNPKE	A	-	130	147	110	127	18	2	0.9926	1	2.23451e+06	MS/MS			sp|P02766|TTHY_HUMAN	P02766	TTHY_HUMAN	TTR	Transthyretin
LSPYSYSTTAVVTNPK	L	E	131	146	111	126	16	3	0.9658	1	0	MS/MS			sp|P02766|TTHY_HUMAN	P02766	TTHY_HUMAN	TTR	Transthyretin
LSPYSYSTTAVVTNPKE	L	-	131	147	111	127	17	2,3	1	4	34520580	MS/MS			sp|P02766|TTHY_HUMAN	P02766	TTHY_HUMAN	TTR	Transthyretin
SPYSYSTTAVVTNPK	L	E	132	146	112	126	15	2	0.9796	1	0	MS/MS			sp|P02766|TTHY_HUMAN	P02766	TTHY_HUMAN	TTR	Transthyretin
SPYSYSTTAVVTNPKE	L	-	132	147	112	127	16	2	0.9981	4	6193486	MS/MS			sp|P02766|TTHY_HUMAN	P02766	TTHY_HUMAN	TTR	Transthyretin
PYSYSTTAVVTNPK	S	E	133	146	113	126	14	2	0.9939	1	615533	MS/MS			sp|P02766|TTHY_HUMAN	P02766	TTHY_HUMAN	TTR	Transthyretin
PYSYSTTAVVTNPKE	S	-	133	147	113	127	15	2	1	1	6256293	MS/MS			sp|P02766|TTHY_HUMAN	P02766	TTHY_HUMAN	TTR	Transthyretin
SYSTTAVVTN	Y	P	135	144	115	124	10	1,2	0.9986	2	12603249	MS/MS			sp|P02766|TTHY_HUMAN	P02766	TTHY_HUMAN	TTR	Transthyretin
SYSTTAVVTNPK	Y	E	135	146	115	126	12	1,2	0.9996	2	47589484	MS/MS			sp|P02766|TTHY_HUMAN	P02766	TTHY_HUMAN	TTR	Transthyretin
SYSTTAVVTNPKE	Y	-	135	147	115	127	13	1,2	1	3	998256000	MS/MS			sp|P02766|TTHY_HUMAN	P02766	TTHY_HUMAN	TTR	Transthyretin
YSTTAVVTNPKE	S	-	136	147	116	127	12	2	1	1	4.12417e+06	MS/MS			sp|P02766|TTHY_HUMAN	P02766	TTHY_HUMAN	TTR	Transthyretin
STTAVVTN	Y	P	137	144	117	124	8	1	0.9967	2	22966432	MS/MS			sp|P02766|TTHY_HUMAN	P02766	TTHY_HUMAN	TTR	Transthyretin
STTAVVTNPK	Y	E	137	146	117	126	10	1,2	1	2	28916128	MS/MS			sp|P02766|TTHY_HUMAN	P02766	TTHY_HUMAN	TTR	Transthyretin
STTAVVTNPKE	Y	-	137	147	117	127	11	1,2	1	4	24190622	MS/MS			sp|P02766|TTHY_HUMAN	P02766	TTHY_HUMAN	TTR	Transthyretin
TTAVVTNPK	S	E	138	146	118	126	9	2	0.9926	1	680338	MS/MS			sp|P02766|TTHY_HUMAN	P02766	TTHY_HUMAN	TTR	Transthyretin
TTAVVTNPKE	S	-	138	147	118	127	10	1,2	1	3	21389404	MS/MS			sp|P02766|TTHY_HUMAN	P02766	TTHY_HUMAN	TTR	Transthyretin
TAVVTNPK	T	E	139	146	119	126	8	1	0.9966	2	473716	MS/MS			sp|P02766|TTHY_HUMAN	P02766	TTHY_HUMAN	TTR	Transthyretin
TAVVTNPKE	T	-	139	147	119	127	9	1,2	1	6	17609704	MS/MS			sp|P02766|TTHY_HUMAN	P02766	TTHY_HUMAN	TTR	Transthyretin
AVVTNPK	T	E	140	146	120	126	7	1	0.9998	2	302744	MS/MS			sp|P02766|TTHY_HUMAN	P02766	TTHY_HUMAN	TTR	Transthyretin
AVVTNPKE	T	-	140	147	120	127	8	1,2	0.999	2	33530502	MS/MS			sp|P02766|TTHY_HUMAN	P02766	TTHY_HUMAN	TTR	Transthyretin
VVTNPKE	A	-	141	147	121	127	7	1,2	1	4	25635784	MS/MS			sp|P02766|TTHY_HUMAN	P02766	TTHY_HUMAN	TTR	Transthyretin
